# A consensus variant-to-function score to functionally prioritize variants for disease

**DOI:** 10.1101/2024.11.07.622307

**Authors:** Tabassum Fabiha, Ivy Evergreen, Soumya Kundu, Anusri Pampari, Sergey Abramov, Alexandr Boytsov, Kari Strouse, Katherine Dura, Weixiang Fang, Gaspard Kerner, John Butts, Thahmina Ali, Andreas Gschwind, Kristy Mualim, Jill E. Moore, Zhiping Weng, Jacob C. Ulirsch, Hongkai Ji, Jeff Vierstra, Timothy E. Reddy, Stephen B. Montgomery, Jesse M. Engreitz, Anshul Kundaje, Ryan Tewhey, Alkes L. Price, Kushal K. Dey

**Affiliations:** Computational and Systems Biology, Memorial Sloan Kettering Cancer Center; Department of Genetics, Stanford University, Stanford, CA, USA; Department of Computer Science, Stanford University, Stanford, CA, USA; Altius Institute for Biomedical Sciences, Seattle, WA; Duke Center for Statistical Genetics and Genomics, Duke University, Durham, 27710, NC, USA; Department of Biomedical Engineering, Johns Hopkins University School of Medicine, Baltimore, MD 21205, USA; Department of Biostatistics, Johns Hopkins Bloomberg School of Public Health, Baltimore, MD 21205, USA; Center for Epigenetics, Johns Hopkins University School of Medicine, Baltimore, MD 21205, USA; Department of Epidemiology, Harvard T.H.Chan School of Public Health; The Jackson Laboratory, Bar Harbor, ME, USA; Graduate School of Biomedical Sciences and Engineering, University of Maine, Orono, ME, USA; Basic Sciences and Engineering Initiative, Betty Irene Moore Children’s Heart Center, Lucile Packard Children’s Hospital, Stanford, CA, USA; Department of Plant Biology, Carnegie Institute of Science, Stanford, CA, USA; Program in Bioinformatics and Integrative Biology, University of Massachusetts Chan Medical School, Worcester, MA, USA; Illumina Artificial Intelligence Laboratory, Illumina, San Diego, CA, USA; Division of Integrative Genomics, Department of Biostatistics Bioinformatics, Duke University Medical School, Durham, 27710, NC, USA; Program in Computational Biology Bioinformatics, Duke University, Durham, 27710, NC, USA; Department of Pathology, Stanford University, Stanford, CA, USA; Novo Nordisk Foundation Center for Genomic Mechanisms of Disease, Broad Institute, Cambridge, MA, USA; Stanford Cardiovascular Institute, Stanford University, Stanford, CA, USA; Broad Institute of MIT and Harvard, Cambridge, MA, USA; Department of Biostatistics, Harvard T. H. Chan School of Public Health; Physiology, Biophysics and Systems Biology, Weill Cornell Medicine; Gerstner Sloan Kettering Graduate School of Biomedical Sciences

## Abstract

Identifying and functionally characterizing causal disease variants in genome-wide association studies remains a pressing challenge. Here, we construct a consensus variant-to-function (cV2F) score that assigns a single value to each common single-nucleotide variant in the genome, and helps to predict and characterize causal disease variants. The cV2F score leverages features reflecting variant-level experimentally and computationally predicted function (e.g. allelic imbalance and sequence-based deep learning models) and element-level function (e.g. predicted enhancers), and learns optimal combinations of features by training a gradient boosting model on GWAS fine-mapping results. The cV2F-annotated variants attained an AUPRC of 0.822 at identifying held-out fine-mapped variants. Variants with high cV2F scores are highly enriched for heritability (14.2x, s.e. 0.5) across 66 diseases/traits, are uniquely informative for disease heritability, and are highly predictive of variants implicated by reporter assays; cV2F substantially outperforms previous variant-to-function scores using all of these metrics. GWAS fine-mapping of 110 diseases/traits informed by cV2F identified 14.3% more confidently fine-mapped (PIP > 0.95) variants than non-functionally informed fine-mapping. We further constructed tissue/cell line-specific cV2F scores that prioritize variants based on regulatory potential in specific tissues/cell lines, attaining high heritability enrichment for tissue-related diseases/traits (15.6x, s.e. 2.3) while providing independent information (average correlation of 0.27 with the primary cV2F score). We highlight examples of GWAS loci for which cV2F pinpoints causal variants with high confidence and elucidates their functional role.
