## Supplementary Table S1 for "A consensus variant-to-function score to functionally prioritize variants for disease"

### Sheet: cV2F_features
Set of functional features constituting the cV2F model
Annotation category	Number of annotations	Annotations	Description
Baseline-LD (v2.2)	84	BaselineLD: BLUEPRINT DNA methylationQTL MaxCPP	Annotations from the baseline-LD v2.2 model common used in heritability analysis of GWAS complex diseases and traits (Gazal et al 2018 Nat Genet, Finucane et al 2015 Nat Genet)
		BaselineLD: BLUEPRINT H3K27acQTL MaxCPP
		BaselineLD: BLUEPRINT H3K4me1QTL MaxCPP
		BaselineLD: Background Selection Statistic
		BaselineLD: Bivariate Flanking Enhancer
		BaselineLD: Bivariate Flanking Enhancer (+- 500bp)
		BaselineLD: CTCF Hoffman
		BaselineLD: CTCF Hoffman (+-500bp)
		BaselineLD: Coding UCSC
		BaselineLD: Coding UCSC (+- 500 bp)
		BaselineLD: Conserved (LindbladToh)
		BaselineLD: Conserved (LindbladToh +- 500bp)
		BaselineLD: Conserved (PhastCons Mammals)
		BaselineLD: Conserved (PhastCons Mammals +-500bp)
		BaselineLD: Conserved (PhastCons Primates)
		BaselineLD: Conserved (PhastCons Primates +-500bp)
		BaselineLD: Conserved (PhastCons Vertebrates)
		BaselineLD: Conserved (PhastCons Vertebrates +-500bp)
		BaselineLD: CpG content (50kb)
		BaselineLD: DGF ENCODE
		BaselineLD: DGF ENCODE (+-500bp)
		BaselineLD: DHS Trynka
		BaselineLD: DHS Trynka (+-500bp)
		BaselineLD: DHS peaks Trynka
		BaselineLD: Enhancer Andersson
		BaselineLD: Enhancer Andersson (+-500bp)
		BaselineLD: Enhancer Hoffman
		BaselineLD: Enhancer Hoffman (+-500bp)
		BaselineLD: Fetal DHS
		BaselineLD: Fetal DHS (+-500bp)
		BaselineLD: GERP NS
		BaselineLD: RSsup4
		BaselineLD: GTEx eQTL MaxCPP
		BaselineLD: H3K27ac (Hnisz)
		BaselineLD: H3K27ac (Hnisz) +- 500bp
		BaselineLD: H3K27ac (PGC2)
		BaselineLD: H3K27ac (PGC2) +- 500bp
		BaselineLD: H3K4me1 (Trynka)
		BaselineLD: H3K4me1 (Trynka) +- 500bp
		BaselineLD: H3K4me1 peaks (Trynka)
		BaselineLD: H3K4me3 (Trynka)
		BaselineLD: H3K4me3 (Trynka) +- 500bp
		BaselineLD: H3K4me3 peaks (Trynka)
		BaselineLD: H3K9ac (Trynka)
		BaselineLD: H3K9ac (Trynka) +- 500bp
		BaselineLD: H3K9ac peaks (Trynka)
		BaselineLD: Human Enhancer (Villar)
		BaselineLD: Human Enhancer (Villar) +-500bp
		BaselineLD: Human Enhancer (Villar) Species Enhancer count
		BaselineLD: Human Promoter (Villar)
		BaselineLD: Human Promoter (Villar) +-500bp
		BaselineLD: Human Promoter (Villar) ExAC
		BaselineLD: Human Promoter (Villar) ExAC +- 500bp
		BaselineLD: Intron UCSC
		BaselineLD: Intron UCSC +- 500bp
		BaselineLD: Nucleotide Diversity 10kb
		BaselineLD: Promoter Flanking Hoffman
		BaselineLD: Promoter Flanking Hoffman (+-500bp)
		BaselineLD: Promoter UCSC
		BaselineLD: Promoter UCSC (+-500bp)
		BaselineLD: Recombination Rate 10kb
		BaselineLD: Repressed Hoffman
		BaselineLD: Repressed Hoffman (+-500bp)
		BaselineLD: SuperEnhancer Hnisz
		BaselineLD: SuperEnhancer Hnisz (+-500bp)
		BaselineLD: TFBS ENCODE
		BaselineLD: TFBS ENCODE (+-500bp)
		BaselineLD: TSS Hoffman
		BaselineLD: TSS Hoffman (+-500bp)
		BaselineLD: Transcribed Hoffman
		BaselineLD: Transcribed Hoffman (+-500bp)
		BaselineLD: UTR 3 UCSC
		BaselineLD: UTR 3 UCSC (+-500bp)
		BaselineLD: UTR 5 UCSC
		BaselineLD: UTR 5 UCSC (+-500bp)
		BaselineLD: WeakEnhancer Hoffman
		BaselineLD: WeakEnhancer Hoffman (+-500bp)
		BaselineLD: Base
		BaselineLD: Non-synonymous
		BaselineLD: Synonymous
		BaselineLD: Ancient Sequence Age (Human Enhancer)
		BaselineLD: Ancient Sequence Age (Human Enhancer +- 500bp)
		BaselineLD: Ancient Sequence Age (Human Promoter)
		BaselineLD: Ancient Sequence Age (Human Promoter +- 500bp)
Activity-By-Contact Elements	12	Activity-By-Contact elements (Blood)	Enhancer elements with Activity-By-Contact (ABC) score, where Activity = mean(DNase x H3K27ac), Contact = average ENCODE Hi-C data. The predictions are binarized at a cut-off of 0.014.
		Activity-By-Contact elements (Brain)
		Activity-By-Contact elements (GM12878)
		Activity-By-Contact elements (Gut)
		Activity-By-Contact elements (Heart)
		Activity-By-Contact elements (HepG2)
		Activity-By-Contact elements (K562)
		Activity-By-Contact elements (Kidney)
		Activity-By-Contact elements (Liver)
		Activity-By-Contact elements (Lung)
		Activity-By-Contact elements (Skin)
		Activity-By-Contact elements (Union)
cCRE elements	40	cCRE (All)	ENCODE cCRE elements from three categories (Promoter like signature: PLS, Proximal Enhancer-like Signature: pELS, Distal Enhancer-like Signature: dELS)
		cCRE (PLS)
		cCRE (dELS)
		cCRE (pELS)
		cCRE (A549 PLS)
		cCRE (Blood PLS)
		cCRE (Blood dELS)
		cCRE (Blood pELS)
		cCRE (Brain PLS)
		cCRE (Brain dELS)
		cCRE (Brain pELS)
		cCRE (GM12878 PLS)
		cCRE (GM12878 dELS)
		cCRE (GM12878 pELS)
		cCRE (Gut PLS)
		cCRE (Gut dELS)
		cCRE (Gut pELS)
		cCRE (Heart PLS)
		cCRE (Heart dELS)
		cCRE (Heart pELS)
		cCRE (HepG2 PLS)
		cCRE (HepG2 dELS)
		cCRE (HepG2 pELS)
		cCRE (K562 PLS)
		cCRE (K562 dELS)
		cCRE (K562 pELS)
		cCRE (Kidney PLS)
		cCRE (Liver All)
		cCRE (Liver PLS)
		cCRE (Liver dELS)
		cCRE (Liver pELS)
		cCRE (Lung PLS)
		cCRE (Lung dELS)
		cCRE (Lung pELS)
		cCRE (SKNSH PLS)
		cCRE (SKNSH dELS)
		cCRE (SKNSH pELS)
		cCRE (Skin PLS)
		cCRE (Skin dELS)
		cCRE (Skin pELS)
ADASTRA	15	ADASTRA TF Allele specific binding (A549)	TF Allel-specific binding effects across all transcription factors (minimum of FDR-adjusted p-values of reference and alternate allelic effect < 10%), taking the union of significant effects across all biosamples matched to a cell line or tissue.
		ADASTRA TF Allele specific binding (GM12878)
		ADASTRA TF Allele specific binding (HepG2)
		ADASTRA TF Allele specific binding (K562)
		ADASTRA TF Allele specific binding (SKNSH)
		ADASTRA TF Allele specific binding (All)
		ADASTRA TF Allele specific binding (Blood)
		ADASTRA TF Allele specific binding (Brain)
		ADASTRA TF Allele specific binding (Fat)
		ADASTRA TF Allele specific binding (Gut)
		ADASTRA TF Allele specific binding (Heart)
		ADASTRA TF Allele specific binding (Kidney)
		ADASTRA TF Allele specific binding (Liver)
		ADASTRA TF Allele specific binding (Lung)
		ADASTRA TF Allele specific binding (Skin)
DNase Allelic Imbalance	28	DNase Allelic Imbalance (FDR<10%: A549)	For each of 15 cell lines and tissues, we considered two variant feature annotations given by variants that are (i) normally significant minimum p-value < 0.05 or (ii) minimum FDR<10% significant between reference and alternate alleles. Additionally, we used the “all.aggregated.bed” results to call nominal and FDR<10% allelically imbalance variants across all biosamples
		DNase Allelic Imbalance (FDR<10%: Blood)
		DNase Allelic Imbalance (FDR<10%: Brain)
		DNase Allelic Imbalance (FDR<10%: Gut)
		DNase Allelic Imbalance (FDR<10%: GM12878)
		DNase Allelic Imbalance (FDR<10%: Heart)
		DNase Allelic Imbalance (FDR<10%: K562)
		DNase Allelic Imbalance (FDR<10%: Kidney)
		DNase Allelic Imbalance (FDR<10%: Liver)
		DNase Allelic Imbalance (FDR<10%: Lung)
		DNase Allelic Imbalance (FDR<10%: SK-N-DZ)
		DNase Allelic Imbalance (FDR<10%: Skin)
		DNase Allelic Imbalance (FDR<10%: all)
		DNase Allelic Imbalance (Nominal: A549)
		DNase Allelic Imbalance (Nominal: Blood)
		DNase Allelic Imbalance (Nominal: Brain)
		DNase Allelic Imbalance (Nominal: Gut)
		DNase Allelic Imbalance (Nominal: Fat)
		DNase Allelic Imbalance (Nominal: GM12878)
		DNase Allelic Imbalance (Nominal: Heart)
		DNase Allelic Imbalance (Nominal: HepG2)
		DNase Allelic Imbalance (Nominal: K562)
		DNase Allelic Imbalance (Nominal: Kidney)
		DNase Allelic Imbalance (Nominal: Liver)
		DNase Allelic Imbalance (Nominal: Lung)
		DNase Allelic Imbalance (Nominal: SK-N-DZ)
		DNase Allelic Imbalance (Nominal: Skin)
		DNase Allelic Imbalance (Nominal: all)
AFGR QTL resource	9	AFGR LCL eQTL (PIP > 0.10: L=1 finemap)	expression and chromatin accessibility quantitative trait loci (QTL) features in Lymphoblastoid Cell Line (LCL) from African Functional Genomics Resource. These include nominally and FDR < 5% significant (using both Bonferroni and Benjamini Hochberg methods) eQTL and caQTL annotations in the Lymphoblastoid Cell Line (LCL), as well as variants with moderate to high PIP by considering binarizing at…
		AFGR LCL eQTL (PIP > 0.50: L=1 finemap)
		AFGR LCL eQTL (PIP > 0.75: L=1 finemap)
		AFGR caQTL FDR<5% (Bonferroni)
		AFGR caQTL FDR<5% (Benjamini-Hochberg)
		AFGR caQTL Nominal P-value < 0.05
		AFGR eQTL FDR<5% (Bonferroni)
		AFGR eQTL FDR<5% (Benjamini-Hochberg)
		AFGR eQTL Nominal P-value < 0.05
GTERx eQTL resource	20	GTEx eQTL Finemap All (PIP > 0.10)	eQTL fine-mapping (binarized at two PIP cutoffs 0.10 and 0.50) in 9 GTEx tissues, plus the union across all tissues.
		GTEx eQTL Finemap Blood (PIP > 0.10)
		GTEx eQTL Finemap Brain (PIP > 0.10)
		GTEx eQTL Finemap Fat (PIP > 0.10)
		GTEx eQTL Finemap Gut (PIP > 0.10)
		GTEx eQTL Finemap Heart (PIP > 0.10)
		GTEx eQTL Finemap Kidney (PIP > 0.10)
		GTEx eQTL Finemap Liver (PIP > 0.10)
		GTEx eQTL Finemap Lung (PIP > 0.10)
		GTEx eQTL Finemap Skin (PIP > 0.10)
		GTEx eQTL Finemap All (PIP > 0.50)
		GTEx eQTL Finemap Blood (PIP > 0.50)
		GTEx eQTL Finemap Brain (PIP > 0.50)
		GTEx eQTL Finemap Fat (PIP > 0.50)
		GTEx eQTL Finemap Gut (PIP > 0.50)
		GTEx eQTL Finemap Heart (PIP > 0.50)
		GTEx eQTL Finemap Kidney (PIP > 0.50)
		GTEx eQTL Finemap Liver (PIP > 0.50)
		GTEx eQTL Finemap Lung (PIP > 0.50)
		GTEx eQTL Finemap Skin (PIP > 0.50)
Zoonomia	2	Zoonomia PhyloP (Mammals)	PhastCons and PhyloP conservation scores from Zoonomia project. See https://zoonomiaproject.org/the-white-paper/
		Zoonomia PhastCons (Primates)
FUNCODE	15	FUNCODE conservation (COB H3K27ac FDR)	COV, COB and combination of COV and COB scores corresponding to conserved HeK27ac, H3K4me1, H3K4me3, chromatin accessibility and all features using FDR adjusted p-value < 0.05.
		FUNCODE conservation (COB H3K4me1 FDR)
		FUNCODE conservation (COB H3K4me3 FDR)
		FUNCODE conservation (COB All FDR)
		FUNCODE conservation (COB chrom access FDR)
		FUNCODE conservation (COV H3K27ac FDR)
		FUNCODE conservation (COV H3K4me1 FDR)
		FUNCODE conservation (COV H3K4me3 FDR)
		FUNCODE conservation (COV All FDR)
		FUNCODE conservation (COV chrom access FDR)
		FUNCODE conservation (COV.COB H3K27ac FDR)
		FUNCODE conservation (COV.COB H3K4me1 FDR)
		FUNCODE conservation (COV.COB H3K4me3 FDR)
		FUNCODE conservation (COV.COB All FDR)
		FUNCODE conservation (COV.COB chrom access FDR)
Enformer	60	Enformer predicted allele effect A549 (CHIP)	The Enformer model annotations were generated for all variants for each of 5,313 features. These features were then converted to a Z-score scale by standardizing across all variants, and features corresponding to similar assay type and cell type were combined by taking the maximum standardized score. This resulted in 60 Enformer annotations corresponding to 15 diverse cell types and feature categ…
		Enformer predicted allele effect A549 (All)
		Enformer predicted allele effect GM12878 (CHIP)
		Enformer predicted allele effect GM12878 (All)
		Enformer predicted allele effect HepG2 (CHIP)
		Enformer predicted allele effect HepG2 (All)
		Enformer predicted allele effect K562 (CHIP)
		Enformer predicted allele effect K562 (All)
		Enformer predicted allele effect SKNSH (CHIP)
		Enformer predicted allele effect SKNSH (All)
		Enformer predicted allele effect (CAGE)
		Enformer predicted allele effect (CHIP)
		Enformer predicted allele effect (DNase)
		Enformer predicted allele effect (H3K27ac)
		Enformer predicted allele effect (H3K4me1)
		Enformer predicted allele effect (H3K4me3)
		Enformer predicted allele effect (All)
		Enformer predicted allele effect Blood (CAGE)
		Enformer predicted allele effect Blood (CHIP)
		Enformer predicted allele effect Blood (DNase)
		Enformer predicted allele effect Blood (H3K27ac)
		Enformer predicted allele effect Blood (H3K4me1)
		Enformer predicted allele effect Blood (H3K4me3)
		Enformer predicted allele effect (Blood)
		Enformer predicted allele effect Brain (CAGE)
		Enformer predicted allele effect Brain (CHIP)
		Enformer predicted allele effect Brain (DNase)
		Enformer predicted allele effect Brain (H3K27ac)
		Enformer predicted allele effect Brain (H3K4me1)
		Enformer predicted allele effect Brain (H3K4me3)
		Enformer predicted allele effect (Brain)
		Enformer predicted allele effect Fat (CAGE)
		Enformer predicted allele effect Fat (CHIP)
		Enformer predicted allele effect (Fat)
		Enformer predicted allele effect Gut (CAGE)
		Enformer predicted allele effect Gut (CHIP)
		Enformer predicted allele effect Gut (DNase)
		Enformer predicted allele effect Gut (H3K27ac)
		Enformer predicted allele effect Gut (H3K4me1)
		Enformer predicted allele effect Gut (H3K4me3)
		Enformer predicted allele effect (Gut)
		Enformer predicted allele effect Heart (CHIP)
		Enformer predicted allele effect Heart (DNase)
		Enformer predicted allele effect Heart (H3K4me3)
		Enformer predicted allele effect (Heart)
		Enformer predicted allele effect Kidney (CAGE)
		Enformer predicted allele effect Kidney (CHIP)
		Enformer predicted allele effect Kidney (DNase)
		Enformer predicted allele effect (Kidney)
		Enformer predicted allele effect Liver (CHIP)
		Enformer predicted allele effect (Liver)
		Enformer predicted allele effect Lung (CAGE)
		Enformer predicted allele effect Lung (CHIP)
		Enformer predicted allele effect Lung (DNase)
		Enformer predicted allele effect Lung (H3K4me3)
		Enformer predicted allele effect (Lung)
		Enformer predicted allele effect Skin (CHIP)
		Enformer predicted allele effect Skin (DNase)
		Enformer predicted allele effect Skin (H3K4me3)
		Enformer predicted allele effect (Skin)
ChromBPNet	36	ChromBPNet GM12878 (abslogFC x JSD x max percent)	For the ChromBPNet model, predicted allelic effects were generated for all variants for 101 DNase biosamples, and three metrics were computed for each biosample - (i) average cross-product of absolute log-fold change (abs.logFC), (ii) Jensen Shannon Divergence (jsd), and (iii) their cross-product (abs.logFC x jsd) with maximum percentile mean activity. Each metric was filtered based on the p-valu…
		ChromBPNet GM12878 (abslogFC x max percent)
		ChromBPNet GM12878 (JSD x max percent)
		ChromBPNet HepG2 (abslogFC x JSD x max percent)
		ChromBPNet HepG2 (abslogFC x max percent)
		ChromBPNet HepG2 (JSD x max percent)
		ChromBPNet K562 (abslogFC x JSD x max percent)
		ChromBPNet K562 (abslogFC x max percent)
		ChromBPNet K562 (JSD x max percent)
		ChromBPNet SKNSH (abslogFC x JSD x max percent)
		ChromBPNet SKNSH (abslogFC x max percent)
		ChromBPNet SKNSH (JSD x max percent)
		ChromBPNet All (abslogFC x JSD x max percent)
		ChromBPNet All (abslogFC x max percent)
		ChromBPNet All (JSD x max percent)
		ChromBPNet Blood (abslogFC x JSD x max percent)
		ChromBPNet Blood (abslogFC x max percent)
		ChromBPNet Blood (JSD x max percent)
		ChromBPNet Brain (abslogFC x JSD x max percent)
		ChromBPNet Brain (abslogFC x max percent)
		ChromBPNet Brain (JSD x max percent)
		ChromBPNet Gut (abslogFC x JSD x max percent)
		ChromBPNet Gut (abslogFC x max percent)
		ChromBPNet Gut (JSD x max percent)
		ChromBPNet Heart (abslogFC x JSD x max percent)
		ChromBPNet Heart (abslogFC x max percent)
		ChromBPNet Heart (JSD x max percent)
		ChromBPNet Liver (abslogFC x JSD x max percent)
		ChromBPNet Liver (abslogFC x max percent)
		ChromBPNet Liver (JSD x max percent)
		ChromBPNet Lung (abslogFC x JSD x max percent)
		ChromBPNet Lung (abslogFC x max percent)
		ChromBPNet Lung (JSD x max percent)
		ChromBPNet Skin (abslogFC x JSD x max percent)
		ChromBPNet Skin (abslogFC x max percent)
		ChromBPNet Skin (JSD x max percent)
MPRA deep learning model	12	MPRA deep learning model allelic skew (All cell lines)	Predicted allelic skew in the reference and alternate alleles, and binarized forms of this skew with p-value < 0.05 cut-off.
		MPRA deep learning model allelic skew (All cell lines, binarized)
		MPRA deep learning model allelic skew (All cell lines, ref+alt)
		MPRA deep learning model allelic skew (HepG2)
		MPRA deep learning model allelic skew (HepG2, binarized)
		MPRA deep learning model allelic skew (HepG2, ref+alt)
		MPRA deep learning model allelic skew (K562)
		MPRA deep learning model allelic skew (K562, binarized)
		MPRA deep learning model allelic skew (K562, ref+alt)
		MPRA deep learning model allelic skew (SKNSH)
		MPRA deep learning model allelic skew (SKNSH, binarized)
		MPRA deep learning model allelic skew (SKNSH, ref+alt)
Reporter assay	6	MPRA GTEx enhancer effect FDR< 10% (HepG2)	MPRA allelic skew in enhancer activity for fine-mapped eQTLs in GTEx in 3 cell lines (HepG2, K562, SKNSH) and the union of the three cell lines (see Methods for the full significance criteria). WG-STARR-seq posterior probability > 0.75 and > 0.90 for allelic skew in K562 cell line targeting natural variation in African population.
		MPRA GTEx enhancer effect FDR< 10% (K562)
		MPRA GTEx enhancer effect FDR< 10% (SKNSH)
		MPRA GTEx enhancer effect FDR< 10% (All)
		WGSTARR allelic effect (BIRD postprob > 0.75)
		WGSTARR allelic effect (BIRD postprob > 0.90)
	339

### Sheet: Diseases_traits_SLDSC
Diseases and Traits	Reference	N (pop size)
Lymphocyte percentage	UKBiobank	444502
Monocyte percentage	UKBiobank	439938
Platelet count	UKBiobank	444382
Red blood cell count	UKBiobank	445174
Red blood cell volume	UKBiobank	442700
Eosinophil count	UKBiobank	439938
Basophil count	UKBiobank	439938
Neutrophil count	UKBiobank	439938
Mean corpuscular volume	UKBiobank	442122
Creatinine	UKBiobank	434158
Vitamin D	UKBiobank	415700
Bilirubin	UKBiobank	343836
GGT	UKBiobank	345062
HDL cholesterol	UKBiobank	316875
LDL cholesterol	UKBiobank	344613
SHBG	UKBiobank	313997
Triglycerides	UKBiobank	344952
Alkaline phosphatase	UKBiobank	433862
Aspartate amino transferase	UKBiobank	430982
Total protein	UKBiobank	397652
Inflammatory Bowel Disease	de Lange et al 2017	59957
Crohn's Disease	de Lange et al 2018	40266
Ulcerative colitis	de Lange et al 2019	45975
Eczema	UKBiobank	458699
Hypothyroidism	UKBiobank	459324
Rheumatoid Artrhitis	Okada et al 2014	37681
Primary Biliary Cirrhosis	Cordell et al 2015	13239
Lupus	Bentham et al 2015	14267
Type 1 Diabetes	Bradfield et al 2011	26890
All Autoimmune traits	UKBiobank	459324
Celiac disease	Dubois et al 2010	15283
Alzheimer's disease	Jansen et al 2019	450988
Multiple sclerosis	Sawcer et al 2011	27148
Number of children	UKBiobank	456500
Anorexia	Boraska et al 2014	32143
ADHD	Demontis et al 2019	55374
Autism	PGC cross disorder group	10263
Sleep Duration	Dashti et al 2019	446118
BMI	UKBiobank	458417
Major Depressive Disorder	Wray et al 2018	173005
Neuroticism	Nagel et al 2018	449484
Smoking Status	UKBiobank	457683
Years of Education	UKBiobank	454813
Intelligence	UKBiobank	117131
Morning Person	UKBiobank	410520
Insomnia	Jansen et al 2019	385506
Migraine	UKBiobank	361144
Schizophrenia	SCZ Working Group 2014	70100
SCZ.vs.BD	Ruderfer et al 2018	38855
Bipolar Disorder	PGC bipolar group 2011	16731
Parkinson's Disease	Corces et al 2020 NG	308518
Reaction Time	Davis et al 2018	300486
Age of first birth	Barban et al 2016	222037
Coronary Artery Disease	Schunkert et al 2011	77210
ECG rate	UKBiobank	53777
Atrial Fibrillation	Nielsen et al 2018	1030836
Systolic blood pressure	UKBiobank	422771
Diastolic blood pressure	UKBiobank	422771
Childhood onset (Asthma)	Ferreira et al 2019	314633
FEV1adjFVC (lung capacity)	UKBiobank	371949
Height	Lango Allen et al 2010	131547
Breast Cancer	UKBiobank	459324
BMI-WHR	UKBiobank	458417
Type-2 Diabetes	Morris et al 2012	6078
Basal metabolic rate	UKBiobank	354825
General risk tolerance	Karlsson Limmer et al 2019	466571
