## Supplementary Table S4 for "A consensus variant-to-function score to functionally prioritize variants for disease"

### Sheet: Regulomedb_MACIE_cV2F_SLDSC
tau*	stau*	Enrichment	sd.Enrichment	class	method
0.720754	0.0512328	16.7338	0.677355	All	CADD (0.5%)
0.00983271	0.0183431	3.91133	0.134784	All	EigenPC (4.2%)
0.632384	0.0495858	17.2096	0.642265	All	ReMM (0.5%)
0.238252	0.0306235	3.01851	0.179118	All	Regulomedb (2.7%)
0.0049754	0.0438493	3.60086	0.200687	All	MACIE (5.2%)
1.65279	0.100451	14.1884	0.528132	All	cV2F (2.4%)
0.608272	0.103934	12.4762	1.02647	Blood	CADD (0.5%)
0.0435526	0.0445362	5.52298	0.335985	Blood	EigenPC (4.2%)
0.568026	0.102924	14.7776	1.24052	Blood	ReMM (0.5%)
0.22944	0.0728381	3.38033	0.427547	Blood	Regulomedb (2.7%)
0.665778	0.166207	6.82876	0.726555	Blood	MACIE (5.2%)
2.56673	0.185804	18.1129	0.871788	Blood	cV2F (2.4%)
0.377849	0.18933	14.3162	2.94736	Brain	CADD (0.5%)
0.169309	0.0436672	2.5532	0.17485	Brain	EigenPC (4.2%)
0.13823	0.0950125	11.575	1.65627	Brain	ReMM (0.5%)
0.15484	0.0611051	1.92623	0.356719	Brain	Regulomedb (2.7%)
-0.215022	0.0461511	1.62585	0.193138	Brain	MACIE (5.2%)
0.0332913	0.0870249	5.52483	0.626312	Brain	cV2F (2.4%)

### Sheet: cV2F_genes_excess_overlap
Enrichment	sd.Enrichment	class	S2G method
1.46	0.02	Phase 2+ Drug targets (1111 genes)	cS2G
1.79	0.04	Mendelian genes (2563 genes)	cS2G
4.31	0.18	Top EDS genes (2100 genes)	cS2G

### Sheet: WGSTARR-seq(0.90 posterior prob
Enrichment	sd.Enrichment	Recall	sd.Recall	method
1.81052	0.0717942	0.0988235	0.00497967	Regulomedb (2.7%)
1.1769	0.0506547	0.209412	0.00519916	MACIE (4.6%)
0.975954	0.229953	0.00705882	0.0010421	CADD (0.5%)
1.10725	0.0368912	0.183529	0.00752927	EigenPC (4.2%)
0.989903	0.111677	0.0105882	0.00170718	ReMM (0.5%)
1.36486	0.031384	0.288235	0.00555025	cV2F-noReporter (0.1-9.9%)
1.57618	0.0336333	0.217059	0.00971571	cV2F-noReporter (0.1-9.9%)
1.96578	0.128714	0.121765	0.00492071	cV2F-noReporter (0.1-9.9%)
2.19279	0.103198	0.0935294	0.00519084	cV2F-noReporter (0.1-9.9%)
2.42236	0.185074	0.0641176	0.00487246	cV2F-noReporter (0.1-9.9%)
2.82491	0.207299	0.0364706	0.00280608	cV2F-noReporter (0.1-9.9%)
2.88225	0.77428	0.00823529	0.00213986	cV2F-noReporter (0.1-9.9%)

### Sheet: MPRA GWAS-targeted variants
Enrichment	sd.Enrichment	Recall	sd.Recall	method
1.73558	0.0356551	0.0809456	0.00206425	Regulomedb (2.7%)
1.92732	0.0165273	0.175258	0.00300846	MACIE (4.6%)
1.73879	0.0496304	0.0233307	0.0010082	CADD (0.5%)
2.03492	0.0160301	0.165604	0.00198468	EigenPC (4.2%)
1.96298	0.109731	0.0249397	0.00114073	ReMM (0.5%)
1.69284	0.0136222	0.343462	0.00271939	cV2F-noReporter (0.1-9.9%)
1.9163	0.0156457	0.253605	0.00308777	cV2F-noReporter (0.1-9.9%)
2.30558	0.0301174	0.150257	0.00221066	cV2F-noReporter (0.1-9.9%)
2.47617	0.0319011	0.119252	0.00249172	cV2F-noReporter (0.1-9.9%)
2.69498	0.0455574	0.0871341	0.00126745	cV2F-noReporter (0.1-9.9%)
2.8937	0.0797263	0.0559441	0.00159942	cV2F-noReporter (0.1-9.9%)
3.0592	0.0612585	0.0210409	0.00078606	cV2F-noReporter (0.1-9.9%)

### Sheet: Pleiotropy
Enrichment	sd.Enrichment	Recall	sd.Recall	Number of pleiotropic traits
1.1	0.001	0.1	0.01	1 trait
2.32	0.08	0.18	0.005	2 traits
3.48	0.06	0.25	0.011	3 traits
5.37	0.11	0.31	0.016	4 traits
8.43	0.12	0.33	0.018	>=5 traits

### Sheet: Selection
Enrichment	sd.Enrichment	method	class
1.8	0.07	Positive selected	Selection strength < median
1.70562	0.0482015	Negative selected	Selection strength < median
1.76	0.04	Positive selected	Selection strength > median
1.46684	0.0453426	Negative selected	Selection strength > median

### Sheet: joint_tau_cV2F_pathogenicity
Joint tau* from disease heritability analysis of cV2F with other V2F and pathogenicity scores
	tau*	stau*	method
	0.259	0.03	CDTS
			(0.6%)
	0.412	0.047	CADD
			(0.5%)
	0.645	0.066	ncER-Annotboost
			(5.0%)
	0.498	0.042	PrimateAI-Annotboost
			(0.1%)
	0.582	0.07	ReMM-Annotboost
			(1.0%)
	0.168	0.032	NCBoost-Annotboost
			(1.0%)
	0.896	0.057	cV2F
			(2.4%)
	0.355	0.048	PrimateAI
			(1.4%)
