## Supplementary Table S5 for "A consensus variant-to-function score to functionally prioritize variants for disease"

### Sheet: cV2F_SLDSC
tau*	stau*	Enrichment	sd.Enrichment	Trait class	cV2F scores
0.0851857	0.0152917	1.63723	0.0167201	All	Probabilistic cV2F (28%)
1.65279	0.100451	14.1884	0.528132	All	cV2F > 0.75 (2.4%)
0.177016	0.0461782	1.75089	0.0297589	Blood	Probabilistic cV2F (28%)
2.56673	0.185804	18.1129	0.871788	Blood	cV2F > 0.75 (2.4%)
0.0421946	0.0321792	1.38883	0.0250782	Brain	Probabilistic cV2F (28%)
0.0332913	0.0870249	5.52483	0.626312	Brain	cV2F > 0.75 (2.4%)

### Sheet: cV2F_joint_SLDSC_pathogenicity
Joint tau* from disease heritability analysis of cV2F with other V2F and pathogenicity scores
	tau*	stau*	method
	0.259	0.03	CDTS
			(0.6%)
	0.412	0.047	CADD
			(0.5%)
	0.645	0.066	ncER-Annotboost
			(5.0%)
	0.498	0.042	PrimateAI-Annotboost
			(0.1%)
	0.582	0.07	ReMM-Annotboost
			(1.0%)
	0.168	0.032	NCBoost-Annotboost
			(1.0%)
	0.896	0.057	cV2F
			(2.4%)
	0.355	0.048	PrimateAI
			(1.4%)

### Sheet: Regulomedb_SLDSC
tau*	stau*	Enrichment	sd.Enrichment	Trait class	categories of Regulomedb
0.021771	0.0123748	1.61057	0.0288582	All	Regulomedb (Cat: 1) (27%)
0.0198771	0.0139678	1.59165	0.0280592	All	Regulomedb (Cat: 1+2) (30%)
0.0206762	0.0144671	1.58307	0.0277496	All	Regulomedb (Cat: 1+2+3) (31%)
0.123562	0.0335298	5.65073	0.613142	All	Regulomedb (Cat: 1a) (0.3%)
0.238252	0.0306235	3.01851	0.179118	All	Regulomedb (P > 0.9) (2.7%)
-0.0827465	0.0271143	1.75368	0.0434303	Blood	Regulomedb (Cat: 1) (27%)
-0.106238	0.0303098	1.71352	0.0409736	Blood	Regulomedb (Cat: 1+2) (30%)
-0.111385	0.0315489	1.69703	0.0402899	Blood	Regulomedb (Cat: 1+2+3) (31%)
0.0720453	0.0867213	6.90763	1.59126	Blood	Regulomedb (Cat: 1a) (0.3%)
0.22944	0.0728381	3.38033	0.427547	Blood	Regulomedb (P > 0.9) (2.7%)
0.0302764	0.0190344	1.14145	0.0263601	Brain	Regulomedb (Cat: 1) (27%)
0.0378047	0.0212574	1.13217	0.0244887	Brain	Regulomedb (Cat: 1+2) (30%)
0.0375806	0.0218806	1.12906	0.0240248	Brain	Regulomedb (Cat: 1+2+3) (31%)
0.104542	0.0635279	3.20763	1.15921	Brain	Regulomedb (Cat: 1a) (0.3%)
0.15484	0.0611051	1.92623	0.356719	Brain	Regulomedb (P > 0.9) (2.7%)

### Sheet: MACIE_SLDSC
tau*	stau*	Enrichment	sd.Enrichment	Trait class	MACIE categories
-0.0121079	0.0474444	3.80371	0.151448	All	MACIE-anyclass (6.4%)
-0.136283	0.0669986	6.43588	0.301995	All	MACIE-conserve (1.6%)
0.0513566	0.0443901	3.26956	0.199319	All	MACIE-reg (5.0%)
0.785741	0.183304	5.93524	0.511042	Blood	MACIE-anyclass (6.4%)
0.0508918	0.132158	4.81616	0.420952	Blood	MACIE-conserve (1.6%)
0.79785	0.17266	6.92359	0.740449	Blood	MACIE-reg (5.0%)
-0.221417	0.0483685	2.49598	0.165483	Brain	MACIE-anyclass (6.4%)
0.0200634	0.168576	8.52531	0.780013	Brain	MACIE-conserve (1.6%)
-0.210077	0.0442899	0.884045	0.156625	Brain	MACIE-reg (5.0%)

### Sheet: Primary_Pathogenic_SLDSC
tau*	stau*	Enrichment	sd.Enrichment	class	method
0.720754	0.0512328	16.7338	0.677355	All	CADD (0.5%)
0.179836	0.0407534	19.4252	1.37461	All	Eigen (0.1%)
0.00983271	0.0183431	3.91133	0.134784	All	EigenPC (4.2%)
0.632384	0.0495858	17.2096	0.642265	All	ReMM (0.5%)
-0.0795825	0.0123359	2.96072	0.0513998	All	NCBoost (5.0%)
-0.0365818	0.0246203	4.29295	0.167614	All	ncER (3.1%)
0.608272	0.103934	12.4762	1.02647	Blood	CADD (0.5%)
0.267922	0.112949	23.8551	3.8453	Blood	Eigen (0.1%)
0.0435526	0.0445362	5.52298	0.335985	Blood	EigenPC (4.2%)
0.568026	0.102924	14.7776	1.24052	Blood	ReMM (0.5%)
-0.153942	0.0290674	2.81911	0.132224	Blood	NCBoost (5.0%)
-0.117128	0.057977	3.31007	0.305448	Blood	ncER (3.1%)
0.377849	0.18933	14.3162	2.94736	Brain	CADD (0.5%)
0.0274834	0.0891817	12.0457	3.02693	Brain	Eigen (0.1%)
0.169309	0.0436672	2.5532	0.17485	Brain	EigenPC (4.2%)
0.13823	0.0950125	11.575	1.65627	Brain	ReMM (0.5%)
-0.0305133	0.0315419	2.88328	0.123281	Brain	NCBoost (5.0%)
-0.241008	0.079727	3.45867	0.351026	Brain	ncER (3.1%)

### Sheet: Secondary_Pathogenic_SLDSC
tau*	stau*	Enrichment	sd.Enrichment	class	method
-0.00317086	0.0353907	7.72613	1.69698	All	CCR (0.04%)
0.344428	0.031845	9.8383	0.4421	All	CDTS (0.6%)
0.100781	0.0364216	7.97004	0.653213	All	MetaSVM (0.16%)
0.314083	0.0478849	14.7793	1.14797	All	PolyPhen2-HDIV (0.14%)
0.325479	0.044445	16.5246	1.19038	All	PolyPhen2-HVAR (0.11%)
0.455088	0.0486369	18.3661	1.09785	All	PrimateAI (1.4%)
0.294554	0.0495288	14.0561	1.15506	All	REVEL (0.16%)
0.198918	0.0414192	11.0802	0.900333	All	SIFT (0.13%)
-0.0795825	0.0123359	2.96072	0.0513998	All	NCBoost (5.0%)
-0.0365818	0.0246203	4.29295	0.167614	All	ncER (3.1%)
-0.0563442	0.12174	5.24806	5.77204	Blood	CCR (0.04%)
0.395707	0.0937668	11.9263	1.14843	Blood	CDTS (0.6%)
0.244707	0.104379	10.6645	1.9636	Blood	MetaSVM (0.16%)
0.486618	0.103555	17.944	2.63054	Blood	PolyPhen2-HDIV (0.14%)
0.469116	0.113263	19.2334	3.08317	Blood	PolyPhen2-HVAR (0.11%)
0.649023	0.144995	21.629	3.21478	Blood	PrimateAI (1.4%)
0.332641	0.139882	13.9831	3.00684	Blood	REVEL (0.16%)
0.260602	0.103944	12.5036	2.37985	Blood	SIFT (0.13%)
-0.153942	0.0290674	2.81911	0.132224	Blood	NCBoost (5.0%)
-0.117128	0.057977	3.31007	0.305448	Blood	ncER (3.1%)
-0.0879249	0.0702303	-0.0136245	3.30483	Brain	CCR (0.04%)
0.271192	0.0765791	6.46998	0.962716	Brain	CDTS (0.6%)
0.00218126	0.0885023	2.18903	1.59627	Brain	MetaSVM (0.16%)
0.00813155	0.0863399	3.80457	1.86684	Brain	PolyPhen2-HDIV (0.14%)
0.0696402	0.102594	5.82452	2.45559	Brain	PolyPhen2-HVAR (0.11%)
0.126034	0.0953002	7.35671	2.00932	Brain	PrimateAI (1.4%)
-0.11173	0.0987152	1.72201	2.1294	Brain	REVEL (0.16%)
0.169129	0.0901222	6.44847	2.04807	Brain	SIFT (0.13%)
-0.0305133	0.0315419	2.88328	0.123281	Brain	NCBoost (5.0%)
-0.241008	0.079727	3.45867	0.351026	Brain	ncER (3.1%)

### Sheet: Primary_boostedpatho_SLDSC
tau*	stau*	Enrichment	sd.Enrichment	class	method
0.0285456	0.0483323	5.48612	0.125919	All	CADD (6.1%)
0.0567132	0.0432721	5.9856	0.162734	All	Eigen (5.0%)
0.292673	0.0634508	5.40156	0.203957	All	EigenPC (5.0%)
1.11021	0.0697138	14.5564	0.489545	All	ReMM (1.0%)
-0.00775897	0.132233	4.91344	0.253207	Blood	CADD (6.1%)
0.135953	0.112106	5.47377	0.272712	Blood	Eigen (5.0%)
0.709506	0.1501	7.10816	0.458166	Blood	EigenPC (5.0%)
0.90024	0.152298	11.1589	0.96147	Blood	ReMM (1.0%)
0.068031	0.108004	5.25301	0.274829	Brain	CADD (6.1%)
0.0852549	0.110891	6.37856	0.408218	Brain	Eigen (5.0%)
-0.401291	0.0760794	2.83903	0.276481	Brain	EigenPC (5.0%)
0.400538	0.114456	12.8398	1.25173	Brain	ReMM (1.0%)

### Sheet: Secondary_boostedpatho_SLDSC
tau*	stau*	Enrichment	sd.Enrichment	class	method
0.245686	0.0526073	5.8223	0.426233	All	CCR (0.5%)
0.207073	0.0349933	11.1198	0.474297	All	CDTS (0.5%)
-0.272035	0.0146256	4.16925	0.188179	All	MetaSVM (5.1%)
-0.249595	0.0464924	5.94302	0.39706	All	PolyPhen2-HDIV (0.44%)
-0.211402	0.0375202	5.87727	0.348289	All	PolyPhen2-HVAR (0.51%)
0.711004	0.0425566	32.5485	1.35896	All	PrimateAI (0.1%)
-0.539954	0.044583	4.10936	0.353152	All	REVEL (0.5%)
-0.24325	0.0264233	1.50113	0.286064	All	SIFT (0.5%)
0.291526	0.0308786	9.8389	0.352127	All	NCBoost (1.0%)
0.344248	0.062843	5.54792	0.15822	All	ncER (5.0%)
0.460342	0.147459	5.20362	1.13359	Blood	CCR (0.5%)
0.144543	0.103287	13.8636	1.19956	Blood	CDTS (0.5%)
-0.269404	0.0379248	2.92187	0.349817	Blood	MetaSVM (5.1%)
-0.119996	0.0812057	5.11684	0.903932	Blood	PolyPhen2-HDIV (0.44%)
-0.0222321	0.0701652	5.06212	0.799253	Blood	PolyPhen2-HVAR (0.51%)
0.635065	0.128615	32.6681	3.83217	Blood	PrimateAI (0.1%)
-0.325342	0.119058	3.27083	0.827566	Blood	REVEL (0.5%)
-0.135995	0.0671703	0.585716	0.729992	Blood	SIFT (0.5%)
0.184915	0.0752195	7.27542	0.653066	Blood	NCBoost (1.0%)
0.449585	0.164078	4.53292	0.282796	Blood	ncER (5.0%)
0.0453216	0.12414	5.01141	0.912472	Brain	CCR (0.5%)
0.301813	0.0883243	8.13825	1.01159	Brain	CDTS (0.5%)
-0.244024	0.0422866	4.8709	0.623012	Brain	MetaSVM (5.1%)
-0.431916	0.145761	6.06978	1.68608	Brain	PolyPhen2-HDIV (0.44%)
-0.474274	0.112883	5.57287	1.14983	Brain	PolyPhen2-HVAR (0.51%)
0.544452	0.0892735	23.527	2.71029	Brain	PrimateAI (0.1%)
-0.741957	0.125474	4.3672	1.54508	Brain	REVEL (0.5%)
-0.30473	0.0855672	2.20284	0.798603	Brain	SIFT (0.5%)
0.530451	0.0780771	12.5077	0.707745	Brain	NCBoost (1.0%)
-0.0563479	0.173779	5.50581	0.339589	Brain	ncER (5.0%)
