## Supplementary Table S7 for "A consensus variant-to-function score to functionally prioritize variants for disease"

### Sheet: celltype_cV2F_SLDSC_tau
tau*	neglogpval	Trait	Celltype/Tissue
2.84011	9.43958	Lymphocyte count	Blood
2.23437	3.73327	Monocyte count	Blood
1.61481	4.60374	Platelet count	Blood
1.5389	1.77557	RBC count	Blood
3.74061	6.28889	RBC volume	Blood
1.98274	1.75865	IBD	Blood
1.52104	1.38076	Crohn's disease	Blood
2.44512	2.51201	UC	Blood
1.53279	1.31548	Rheumatoid arthritis	Blood
2.9695	1.38517	Lupus	Blood
2.54002	0.945848	Type 1 Diabetes	Blood
3.23867	1.93736	Celiac	Blood
2.12071	2.17692	Alzheimers	Blood
15.3066	6.67669	Multiple sclerosis	Blood
2.60545	2.23646	PBC	Blood
-0.239269	0.188679	LDL cholesterol	Blood
0.798151	0.877577	HDL cholesterol	Blood
0.157498	0.148724	SHBG	Blood
0.376082	0.273509	Total bilirubin	Blood
-0.135671	0.145444	Trigycerides	Blood
0.757627	0.438003	GGT	Blood
0.0221698	0.0500798	BMI	Blood
-0.0751674	0.0691707	MDD	Blood
0.182156	0.340071	Neuroticism	Blood
0.193223	0.176593	Smoking Status	Blood
0.454358	1.99644	Intelligence	Blood
0.3334	0.483503	Schizophrenia	Blood
0.307526	0.297977	Migraine	Blood
0.343644	1.11368	Morning person	Blood
0.507602	0.780402	Bipolar Disorder	Blood
5.02921	1.84362	Parkinsons disease	Blood
0.26048	0.316509	Lymphocyte count	K562
0.446349	0.393812	Monocyte count	K562
1.71887	3.57212	Platelet count	K562
1.68344	2.60127	RBC count	K562
2.70508	5.10377	RBC volume	K562
0.189096	0.137573	IBD	K562
-0.267004	0.158528	Crohn's disease	K562
-0.136187	0.0584852	UC	K562
-1.41407	1.4754	Rheumatoid arthritis	K562
-0.821183	0.401088	Lupus	K562
-0.710919	0.243517	Type 1 Diabetes	K562
0.0976654	0.0381704	Celiac	K562
1.38849	1.16818	Alzheimers	K562
-3.92622	0.913681	Multiple sclerosis	K562
-0.396207	0.18241	PBC	K562
0.788958	0.714273	LDL cholesterol	K562
0.0586148	0.0423069	HDL cholesterol	K562
0.281845	0.235849	SHBG	K562
0.999542	1.63475	Total bilirubin	K562
0.365097	0.491628	Trigycerides	K562
0.00626509	0.00529792	GGT	K562
0.202999	0.758817	BMI	K562
-0.0200146	0.018782	MDD	K562
0.00159751	0.00215076	Neuroticism	K562
0.266028	0.237972	Smoking Status	K562
0.248655	0.810872	Intelligence	K562
0.357993	1.04599	Schizophrenia	K562
0.873436	0.947282	Migraine	K562
0.39194	1.15274	Morning person	K562
0.336551	0.51169	Bipolar Disorder	K562
1.63267	0.643279	Parkinsons disease	K562
1.57309	5.66963	Lymphocyte count	GM12878
0.820294	1.05734	Monocyte count	GM12878
0.140218	0.181048	Platelet count	GM12878
0.339303	0.376886	RBC count	GM12878
1.47911	2.85939	RBC volume	GM12878
1.31056	1.27939	IBD	GM12878
1.08098	1.23181	Crohn's disease	GM12878
1.31341	1.46997	UC	GM12878
2.03084	2.12737	Rheumatoid arthritis	GM12878
3.35292	2.25559	Lupus	GM12878
2.96515	1.39568	Type 1 Diabetes	GM12878
2.28747	1.36319	Celiac	GM12878
0.674274	0.553132	Alzheimers	GM12878
12.0722	4.82782	Multiple sclerosis	GM12878
2.82233	2.73102	PBC	GM12878
-0.654857	0.825586	LDL cholesterol	GM12878
0.0412312	0.0374767	HDL cholesterol	GM12878
-0.148784	0.166103	SHBG	GM12878
0.295843	0.437111	Total bilirubin	GM12878
-0.337264	0.494389	Trigycerides	GM12878
0.745287	0.425228	GGT	GM12878
-0.057643	0.177142	BMI	GM12878
-0.160039	0.236878	MDD	GM12878
0.289488	0.749776	Neuroticism	GM12878
0.213145	0.248814	Smoking Status	GM12878
0.581987	2.82319	Intelligence	GM12878
0.521301	1.48577	Schizophrenia	GM12878
0.494527	0.588046	Migraine	GM12878
0.323432	1.17449	Morning person	GM12878
0.244602	0.392567	Bipolar Disorder	GM12878
2.91843	1.93083	Parkinsons disease	GM12878
-0.150804	0.215677	Lymphocyte count	Liver
-0.490955	0.405543	Monocyte count	Liver
0.00684704	0.00753289	Platelet count	Liver
0.838346	1.38508	RBC count	Liver
0.586224	0.717191	RBC volume	Liver
-0.6062	0.613917	IBD	Liver
-1.32172	1.41588	Crohn's disease	Liver
0.0359163	0.0130955	UC	Liver
-1.3587	1.31117	Rheumatoid arthritis	Liver
0.704382	0.371464	Lupus	Liver
-2.36258	1.30846	Type 1 Diabetes	Liver
-0.189421	0.0752566	Celiac	Liver
-0.485689	0.213429	Alzheimers	Liver
-4.66834	1.38972	Multiple sclerosis	Liver
-0.190285	0.0723099	PBC	Liver
1.81891	1.57898	LDL cholesterol	Liver
1.35799	2.18836	HDL cholesterol	Liver
1.33834	2.79575	SHBG	Liver
0.859204	0.803216	Total bilirubin	Liver
0.825766	0.77573	Trigycerides	Liver
1.84265	3.94785	GGT	Liver
-0.0172166	0.0417559	BMI	Liver
-0.75662	1.18881	MDD	Liver
0.399085	0.711404	Neuroticism	Liver
0.00416973	0.00241013	Smoking Status	Liver
-0.0150473	0.0307274	Intelligence	Liver
0.0435169	0.0813652	Schizophrenia	Liver
0.159014	0.109091	Migraine	Liver
-0.0744089	0.140343	Morning person	Liver
0.199245	0.236492	Bipolar Disorder	Liver
-0.941587	0.369385	Parkinsons disease	Liver
-0.556359	1.77698	Lymphocyte count	HepG2
-0.877161	1.85055	Monocyte count	HepG2
-0.153926	0.248758	Platelet count	HepG2
0.318119	0.663106	RBC count	HepG2
0.251301	0.417996	RBC volume	HepG2
-0.148391	0.127752	IBD	HepG2
-1.09652	2.22847	Crohn's disease	HepG2
0.098962	0.05436	UC	HepG2
-1.33692	1.58943	Rheumatoid arthritis	HepG2
0.143803	0.0746315	Lupus	HepG2
-1.45335	0.778325	Type 1 Diabetes	HepG2
0.494692	0.28423	Celiac	HepG2
-0.134186	0.0689832	Alzheimers	HepG2
-4.47847	2.12542	Multiple sclerosis	HepG2
-0.691167	0.406084	PBC	HepG2
0.791944	0.781279	LDL cholesterol	HepG2
0.18454	0.192722	HDL cholesterol	HepG2
0.898508	2.65396	SHBG	HepG2
0.834948	1.35938	Total bilirubin	HepG2
0.37482	0.408163	Trigycerides	HepG2
0.831913	3.09067	GGT	HepG2
-0.025077	0.0674849	BMI	HepG2
-0.0773327	0.076292	MDD	HepG2
0.233785	0.359069	Neuroticism	HepG2
-0.406923	0.513122	Smoking Status	HepG2
0.237499	0.870246	Intelligence	HepG2
0.0938255	0.218084	Schizophrenia	HepG2
0.326032	0.273656	Migraine	HepG2
0.0429761	0.0980678	Morning person	HepG2
0.271458	0.373726	Bipolar Disorder	HepG2
-0.978148	0.408341	Parkinsons disease	HepG2
-0.56363	1.96248	Lymphocyte count	Brain
-1.30593	2.60748	Monocyte count	Brain
-0.281662	0.461221	Platelet count	Brain
-0.953848	1.54615	RBC count	Brain
-1.24202	2.44195	RBC volume	Brain
-2.05666	4.30148	IBD	Brain
-2.74081	4.6111	Crohn's disease	Brain
-2.61005	3.21448	UC	Brain
-2.15378	2.57806	Rheumatoid arthritis	Brain
-2.36544	1.82286	Lupus	Brain
-3.76641	1.92138	Type 1 Diabetes	Brain
-2.47528	1.71448	Celiac	Brain
-0.800201	0.554741	Alzheimers	Brain
-10.7606	5.44633	Multiple sclerosis	Brain
-2.08105	1.88465	PBC	Brain
-0.558377	0.63121	LDL cholesterol	Brain
0.0602754	0.0683381	HDL cholesterol	Brain
-0.755841	1.37743	SHBG	Brain
-1.296	1.88204	Total bilirubin	Brain
-0.513503	0.896472	Trigycerides	Brain
0.00914179	0.0104333	GGT	Brain
0.605156	3.81831	BMI	Brain
0.576523	0.959095	MDD	Brain
1.09467	1.75302	Neuroticism	Brain
1.15796	1.75546	Smoking Status	Brain
0.841132	5.13479	Intelligence	Brain
0.767838	2.78059	Schizophrenia	Brain
1.38265	1.45519	Migraine	Brain
0.788995	5.08326	Morning person	Brain
0.583694	1.12563	Bipolar Disorder	Brain
2.40688	1.09806	Parkinsons disease	Brain

### Sheet: celltype_cV2F_SLDSC_enrichment
Enrichment	neglogpval	Trait	Celltype/Tissue
21.5842	10	Lymphocyte count	Blood
19.2229	6.92137	Monocyte count	Blood
14.6268	8.53362	Platelet count	Blood
15.1467	4.05945	RBC count	Blood
27.0385	8.36141	RBC volume	Blood
17.7272	3.3973	IBD	Blood
15.8523	2.89218	Crohn's disease	Blood
21.9473	4.41421	UC	Blood
15.9337	2.88568	Rheumatoid arthritis	Blood
26.4697	2.43665	Lupus	Blood
25.6942	2.10634	Type 1 Diabetes	Blood
27.1413	3.34954	Celiac	Blood
16.8261	3.21235	Alzheimers	Blood
113.196	9.80421	Multiple sclerosis	Blood
21.3218	3.67099	PBC	Blood
3.13784	0.353244	LDL cholesterol	Blood
8.14342	1.65432	HDL cholesterol	Blood
4.69469	0.688356	SHBG	Blood
5.47437	0.577413	Total bilirubin	Blood
2.80466	0.393287	Trigycerides	Blood
8.58982	1.15448	GGT	Blood
2.53049	1.06869	BMI	Blood
2.48638	0.290784	MDD	Blood
1.76088	0.210842	Neuroticism	Blood
3.04006	0.427749	Smoking Status	Blood
4.48681	3.77718	Intelligence	Blood
3.49516	0.746437	Schizophrenia	Blood
5.27799	0.906065	Migraine	Blood
4.24004	2.29054	Morning person	Blood
5.53658	1.52265	Bipolar Disorder	Blood
33.6407	2.28187	Parkinsons disease	Blood
8.75765	1.60781	Lymphocyte count	K562
11.2265	1.84909	Monocyte count	K562
19.6174	5.89795	Platelet count	K562
20.8897	4.99212	RBC count	K562
28.7411	7.8061	RBC volume	K562
8.73567	1.1006	IBD	K562
5.49208	0.384955	Crohn's disease	K562
8.01838	0.493199	UC	K562
-2.96857	0.365406	Rheumatoid arthritis	K562
6.2994	0.329596	Lupus	K562
7.76967	0.311133	Type 1 Diabetes	K562
10.4783	0.770449	Celiac	K562
17.2467	2.0094	Alzheimers	K562
1.3302	0.0063064	Multiple sclerosis	K562
6.06879	0.348649	PBC	K562
11.6127	1.7271	LDL cholesterol	K562
4.83748	0.553615	HDL cholesterol	K562
7.80282	1.48282	SHBG	K562
11.7706	2.46602	Total bilirubin	K562
6.88003	1.34511	Trigycerides	K562
5.47187	0.725697	GGT	K562
3.9475	1.9476	BMI	K562
2.61988	0.242365	MDD	K562
0.156329	0.163151	Neuroticism	K562
3.82239	0.384665	Smoking Status	K562
3.92722	1.45892	Intelligence	K562
4.12619	1.21833	Schizophrenia	K562
10.3068	1.38715	Migraine	K562
5.24722	1.96572	Morning person	K562
5.38002	1.00492	Bipolar Disorder	K562
20.3392	1.14929	Parkinsons disease	K562
16.2371	10	Lymphocyte count	GM12878
12.3792	3.61483	Monocyte count	GM12878
6.96805	2.46504	Platelet count	GM12878
9.19513	2.42653	RBC count	GM12878
16.6302	5.63356	RBC volume	GM12878
15.1022	2.75697	IBD	GM12878
13.9536	2.81769	Crohn's disease	GM12878
16.6399	3.71463	UC	GM12878
20.3406	3.80617	Rheumatoid arthritis	GM12878
32.2455	3.46599	Lupus	GM12878
30.4755	2.50896	Type 1 Diabetes	GM12878
24.5062	2.60711	Celiac	GM12878
9.32684	1.26259	Alzheimers	GM12878
107.182	7.06371	Multiple sclerosis	GM12878
25.5314	3.87681	PBC	GM12878
0.438557	0.0724068	LDL cholesterol	GM12878
4.0902	0.560964	HDL cholesterol	GM12878
3.32373	0.45073	SHBG	GM12878
5.46321	1.05603	Total bilirubin	GM12878
1.4704	0.0766234	Trigycerides	GM12878
9.3683	1.04343	GGT	GM12878
1.88705	0.513904	BMI	GM12878
1.91466	0.20972	MDD	GM12878
2.34967	0.404367	Neuroticism	GM12878
3.10767	0.409319	Smoking Status	GM12878
5.64405	4.07319	Intelligence	GM12878
4.90298	1.82815	Schizophrenia	GM12878
6.91194	1.30138	Migraine	GM12878
4.35335	2.09021	Morning person	GM12878
4.372	1.08524	Bipolar Disorder	GM12878
24.6836	2.31694	Parkinsons disease	GM12878
5.08838	1.6306	Lymphocyte count	Liver
4.24286	0.505717	Monocyte count	Liver
5.97709	2.12774	Platelet count	Liver
11.8961	4.62487	RBC count	Liver
10.2056	3.48765	RBC volume	Liver
2.97697	0.276654	IBD	Liver
-0.85766	0.189236	Crohn's disease	Liver
8.51507	0.655488	UC	Liver
-0.95266	0.208141	Rheumatoid arthritis	Liver
13.7553	1.63982	Lupus	Liver
-3.20018	0.244094	Type 1 Diabetes	Liver
7.24118	0.591252	Celiac	Liver
3.42033	0.188938	Alzheimers	Liver
-1.0515	0.053349	Multiple sclerosis	Liver
6.18357	0.443204	PBC	Liver
15.7008	2.51469	LDL cholesterol	Liver
12.1106	3.45488	HDL cholesterol	Liver
12.5068	4.75	SHBG	Liver
8.87289	1.66205	Total bilirubin	Liver
8.8758	1.47409	Trigycerides	Liver
15.7093	8.01599	GGT	Liver
2.17357	0.703799	BMI	Liver
-1.42856	0.514858	MDD	Liver
2.52055	0.372351	Neuroticism	Liver
1.73057	0.0826923	Smoking Status	Liver
1.90707	0.421771	Intelligence	Liver
1.77416	0.30081	Schizophrenia	Liver
4.68224	0.535891	Migraine	Liver
1.77831	0.300805	Morning person	Liver
3.89079	0.711622	Bipolar Disorder	Liver
1.73347	0.0373037	Parkinsons disease	Liver
1.70684	0.207215	Lymphocyte count	HepG2
0.389792	0.101003	Monocyte count	HepG2
4.15998	1.06391	Platelet count	HepG2
8.22911	3.57441	RBC count	HepG2
7.77502	3.07426	RBC volume	HepG2
4.57114	0.619003	IBD	HepG2
-1.35845	0.42392	Crohn's disease	HepG2
7.78578	0.857411	UC	HepG2
-2.53569	0.438923	Rheumatoid arthritis	HepG2
9.547	1.09338	Lupus	HepG2
-0.0579832	0.0572978	Type 1 Diabetes	HepG2
10.4556	1.19324	Celiac	HepG2
3.95429	0.269311	Alzheimers	HepG2
-6.86333	0.324668	Multiple sclerosis	HepG2
1.98337	0.0707348	PBC	HepG2
9.63676	1.47209	LDL cholesterol	HepG2
4.75477	0.888581	HDL cholesterol	HepG2
9.53665	3.89542	SHBG	HepG2
8.4681	3.04147	Total bilirubin	HepG2
5.85461	0.99193	Trigycerides	HepG2
9.67062	6.39452	GGT	HepG2
1.84066	0.425927	BMI	HepG2
1.92967	0.144293	MDD	HepG2
1.69291	0.137247	Neuroticism	HepG2
-1.07851	0.37392	Smoking Status	HepG2
3.25816	1.43801	Intelligence	HepG2
1.94674	0.362359	Schizophrenia	HepG2
5.58802	0.708362	Migraine	HepG2
2.17681	0.555667	Morning person	HepG2
4.31736	0.798433	Bipolar Disorder	HepG2
-0.99952	0.103304	Parkinsons disease	HepG2
2.71126	0.686984	Lymphocyte count	Brain
-0.539463	0.274548	Monocyte count	Brain
4.14447	1.05407	Platelet count	Brain
1.93771	0.182626	RBC count	Brain
-0.0878646	0.207575	RBC volume	Brain
-5.34988	1.59337	IBD	Brain
-8.53142	2.28576	Crohn's disease	Brain
-6.21439	1.17376	UC	Brain
-5.16053	0.921447	Rheumatoid arthritis	Brain
-3.93548	0.383487	Lupus	Brain
-10.1629	0.73585	Type 1 Diabetes	Brain
-6.07786	0.643563	Celiac	Brain
0.895708	0.00828809	Alzheimers	Brain
-35.6975	2.35432	Multiple sclerosis	Brain
-4.93588	0.774717	PBC	Brain
1.68883	0.0951427	LDL cholesterol	Brain
4.47106	1.26072	HDL cholesterol	Brain
0.672058	0.0435821	SHBG	Brain
-3.15204	0.645654	Total bilirubin	Brain
1.2083	0.0403599	Trigycerides	Brain
5.0498	1.4216	GGT	Brain
6.18741	7.15048	BMI	Brain
6.61098	2.15387	MDD	Brain
6.58458	1.52103	Neuroticism	Brain
8.71229	1.97095	Smoking Status	Brain
7.23376	7.54296	Intelligence	Brain
6.23564	4.01311	Schizophrenia	Brain
11.4564	2.38667	Migraine	Brain
7.17106	8.78204	Morning person	Brain
6.36746	2.26279	Bipolar Disorder	Brain
19.4375	1.80028	Parkinsons disease	Brain

### Sheet: SLDSC_meta_analysis
Enrichment	sd.Enrichment	class	method
1.23	0.16	baseline-LD	Blood-cV2F Blood traits
1.09	0.17	baseline-LD + cV2F	Blood-cV2F Blood traits
0.95	0.32	baseline-LD	Blood-cV2F K562 traits
0.81	0.35	baseline-LD + cV2F	Blood-cV2F K562 traits
1.13	0.21	baseline-LD	K562-cV2F K562 traits
1.06	0.23	baseline-LD + cV2F	K562-cV2F K562 traits
0.71	0.18	baseline-LD	Liver-cV2F Liver traits
0.64	0.22	baseline-LD + cV2F	Liver-cV2F Liver traits

### Sheet: training_model_1
tau*	neglogpval	Tissue	trait
1.92724	25.2242	Blood	Blood
0.427459	2.04758	K562	Blood
1.01561	15.6711	GM12878	Blood
-0.219847	0.940169	Liver	Blood
-0.263895	2.3967	HepG2	Blood
-1.44558	14.5392	Brain	Blood
0.453791	1.95813	Blood	Liver
0.449465	3.08941	K562	Liver
0.0441221	0.115843	GM12878	Liver
1.27304	12.221	Liver	Liver
0.525144	6.256	HepG2	Liver
-0.424843	3.19713	Brain	Liver
0.315654	6.46064	Blood	Brain
0.242469	4.70984	K562	Brain
0.272797	4.32789	GM12878	Brain
0.00204828	0.0123723	Liver	Brain
0.0755368	0.805045	HepG2	Brain
0.790717	35.1085	Brain	Brain

### Sheet: training_model_2
tau*	neglogpval	Tissue	trait
4.08793	38.6847	Blood	Blood
2.78476	61.0491	K562	Blood
3.08665	32.2407	GM12878	Blood
0.320447	1.31971	Liver	Blood
0.55884	3.43569	HepG2	Blood
-0.177039	1.08635	Brain	Blood
1.29791	8.17164	Blood	Liver
1.34015	15.0333	K562	Liver
0.914936	5.06975	GM12878	Liver
2.39303	31.6315	Liver	Liver
2.52561	34.8978	HepG2	Liver
-0.564412	8.96935	Brain	Liver
0.321832	2.84618	Blood	Brain
0.315838	2.11328	K562	Brain
0.354695	5.54414	GM12878	Brain
-0.250327	2.18096	Liver	Brain
-0.272227	2.48288	HepG2	Brain
-0.105269	0.688465	Brain	Brain

### Sheet: training_model_3
tau*	neglogpval	Tissue	trait
2.63516	19.7963	Blood	Blood
0.254759	0.892992	K562	Blood
0.773632	8.71827	GM12878	Blood
-0.335363	3.81046	Liver	Blood
-0.212933	3.52902	HepG2	Blood
0	0	Brain	Blood
0.257482	0.661077	Blood	Liver
-0.113712	0.376434	K562	Liver
-0.0230729	0.0610982	GM12878	Liver
0.786521	9.52457	Liver	Liver
0.396095	5.69253	HepG2	Liver
0	0	Brain	Liver
0.225021	2.13286	Blood	Brain
0.317155	5.7297	K562	Brain
0.126503	1.95187	GM12878	Brain
-0.0238288	0.187864	Liver	Brain
0.00967773	0.0806072	HepG2	Brain
0	0	Brain	Brain

### Sheet: celltype_cV2F_MPRA
Enrichment	sd.Enrichment	MPRA validation set	cV2F method
4.23064	0.0485598	K562-MPRA	K562-cV2F-noMPRA
3.0961	0.0608786	K562-MPRA	GM12878-cV2F-noMPRA
3.29837	0.0388643	K562-MPRA	HepG2-cV2F-noMPRA
2.29937	0.0388916	K562-MPRA	cV2F-noMPRA
4.36053	0.270784	GM12878-MPRA	K562-cV2F-noMPRA
4.35054	0.298435	GM12878-MPRA	GM12878-cV2F-noMPRA
3.67971	0.212193	GM12878-MPRA	HepG2-cV2F-noMPRA
2.43559	0.134058	GM12878-MPRA	cV2F-noMPRA
4.5761	0.0713542	HepG2-MPRA	K562-cV2F-noMPRA
3.72192	0.0595501	HepG2-MPRA	GM12878-cV2F-noMPRA
4.8064	0.0776184	HepG2-MPRA	HepG2-cV2F-noMPRA
2.86361	0.055282	HepG2-MPRA	cV2F-noMPRA

### Sheet: celltype_cV2F_WGSTARR
Enrichment	sd.Enrichment	WGSTARR validation set	cV2F method
1.62558	0.026768	K562-WGSTARR (PP > 0.75)	K562-cV2F-noMPRA
1.47178	0.0557519	K562-WGSTARR (PP > 0.75)	GM12878-cV2F-noMPRA
1.54181	0.0307646	K562-WGSTARR (PP > 0.75)	HepG2-cV2F-noMPRA
1.43982	0.0227345	K562-WGSTARR (PP > 0.75)	cV2F-noMPRA
2.15822	0.077344	K562-WGSTARR (PP > 0.90)	K562-cV2F-noMPRA
2.08163	0.104945	K562-WGSTARR (PP > 0.90)	GM12878-cV2F-noMPRA
2.08568	0.0793369	K562-WGSTARR (PP > 0.90)	HepG2-cV2F-noMPRA
1.96578	0.0984214	K562-WGSTARR (PP > 0.90)	cV2F-noMPRA
